# Varidnaviruses in the human gut: a major expansion of the order *Vinavirales*

**DOI:** 10.1101/2022.07.18.500477

**Authors:** Natalya Yutin, Mike Rayko, Dmitry Antipov, Pascal Mutz, Yuri I Wolf, Mart Krupovic, Eugene V Koonin

## Abstract

**Background:** Bacteriophages play key roles in the dynamics of the human microbiome. By far the most abundant components of the human gut virome are tailed bacteriophages of the realm *Duplodnaviria*, in particular, crAss-like phages. However, apart from duplodnaviruses, the gut virome has not been dissected in detail.

**Results:** Here we report a comprehensive census of a minor component of the gut virome, the tailless bacteriophages of the realm *Varidnaviria*. Tailless phages are primarily represented in the gut by prophages of the families *Corticoviridae* and *Autolykiviridae* that jointly comprise the order *Vinavirales* and are mostly integrated as prophages in genomes of *Alphaproteobacteria* and *Verrucomicrobia*. Phylogenetic analysis of the major capsid proteins (MCP) and packaging ATPases suggests that at least three new families within *Vinavirales* should be established to accommodate the diversity of prophages from the human gut virome. Previously, only the MCP and ATPase genes were reported to be conserved in all members of *Vinavirales*. Here we identify a core set of 12 proteins that are shared by most of these viruses including previously undetected lysis enzymes. We further demonstrate that replication system components are frequently replaced in the genomes of *Vinavirales*, suggestive of selective pressure for escape from yet unknown host defenses or avoidance of incompatibility with coinfecting related viruses.

**Conclusions:** The results of this analysis show that, in a sharp contrast to marine viromes, varidnaviruses are a minor component of the human gut virome. Moreover, they are primarily represented by proviruses, suggesting that there are few if any active varidnavirus infections in the gut at any given time. These findings complement the existing knowledge of the human gut virome by exploring a group of viruses that was virtually overlooked in previous work.
