## Supplementary file 7 for "Varidnaviruses in the human gut: a major expansion of the order *Vinavirales*"

### Sheet: Sheet1
contig	prophage?	full or partial?		frag len	subgroup as defined by a MCP tree
ERZ1027235.744	Y	partial	HGV-1	13890	a1
ERZ1742955.41	Y	full	HGV-1	30001	a1
ERZ1742904.30	Y	full	HGV-1	30001	a1
ERZ918023.31839	Y	full	HGV-1	30001	a1
ERZ1309532.2609	Y	partial	HGV-1	18183	a1
ERZ1749084.2609	Y	partial	HGV-1	18183	a1
ERZ916380.113643	Y	full	HGV-1	11232	a1
ERZ1742912.2221	Y	partial	HGV-1	8491	a1
ERZ1310111.176	Y	full	HGV-1	30001	a1
ERZ1314552.146	Y	full	HGV-1	30001	a1
ERZ1742098.65	Y	full	HGV-1	30001	a1
ERZ919719.24135	Y	full	HGV-1	30001	a1
ERZ918668.13236	Y	full	HGV-1	30001	a1
ERZ918835.49846	Y	full	HGV-1	30001	a1
ERZ918889.2804	Y	full	HGV-1	30001	a1
ERZ919580.12459	Y	full	HGV-1	30001	a1
ERZ1311441.64	Y	full	HGV-1	30001	a1
ERZ1742027.56	Y	full	HGV-1	30001	a1
ERZ918431.17151	Y	full	HGV-1	30001	a1
ERZ1742960.262	Y	full	HGV-1	24258	a1
ERZ1310314.999	Y	full	HGV-1	20281	a1
ERZ918894.127314	Y	full	HGV-1	30001	a1
ERZ1308096.485	Y	full	HGV-1	27455	a1
ERZ918883.48951	Y	full	HGV-1	27411	a1
ERZ916511.13961	Y	full	HGV-1	27129	a1
ERZ1311628.1993	Y	partial	HGV-1	17848	a1
ERZ918354.38103	Y	partial	HGV-1	17276	a1
ERZ1749078.4472	Y	partial	HGV-1	8328	a1
ERZ1304642.4472	Y	partial	HGV-1	8328	a1
ERZ1311138.6309	Y	full	HGV-1	8232	a1
ERZ919703.4285	Y	full	HGV-1	8112	a1
ERZ916417.26659	Y	full	HGV-1	13893	a1
ERZ1108182.3331	Y	partial	HGV-1	12136	a1
ERZ920759.115438	unknown	partial	HGV-1	6725	a1
ERZ1304796.8455	unknown	partial	HGV-1	5749	a1
ERZ1748925.8455	unknown	partial	HGV-1	5749	a1
ERZ920773.37126	unknown	partial	HGV-1	5729	a1
ERZ917221.34371	Y	partial	HGV-1	6792	a1
ERZ1742908.1437	unknown	partial	HGV-1	6444	a1
ERZ1310128.5710	unknown	partial	HGV-1	5063	a1
ERZ1309104.141	Y	full	HGV-1	30001	a1
ERZ836760.141	Y	full	HGV-1	30001	a1
ERZ920276.26090	Y	full	HGV-1	30001	a1
ERZ1748992.2974	Y	degraded	HGV-1	10043	a1
ERZ1309479.2974	Y	degraded	HGV-1	10043	a1
ERZ894240.261	Y	full	HGV-1	30001	a1
ERZ1741877.20	Y	partial	HGV-1	17472	a2
ERZ918589.69638	Y	partial	HGV-1	14494	a2
ERZ918942.98860	Y	full	HGV-1	30001	a2
ERZ1310331.156	Y	full	HGV-1	30001	a2
ERZ1744364.181	Y	full	HGV-1	30001	a2
ERZ1688016.130	Y	full	HGV-1	30001	a2
ERZ1307722.81	Y	full	HGV-1	30001	a2
ERZ1311202.91	Y	full	HGV-1	30001	a2
ERZ1688020.84	Y	full	HGV-1	30001	a2
ERZ1304548.209	Y	full	HGV-1	28792	a2
ERZ1308102.176	Y	full	HGV-1	28753	a2
ERZ826796.205	Y	full	HGV-1	28049	a2
ERZ1310582.205	Y	full	HGV-1	27447	a2
ERZ1304451.288	Y	full	HGV-1	23418	a2
ERZ918393.34195	Y	full	HGV-1	20031	a2
ERZ1304592.313	Y	full	HGV-1	19887	a2
ERZ1688026.325	Y	partial	HGV-1	18116	a2
ERZ1322844.364	Y	full	HGV-1	16031	a2
ERZ916491.72253	Y	partial	HGV-1	15973	a2
ERZ1310558.1493	unknown	partial	HGV-1	6390	a2
ERZ824458.591	Y	full	HGV-1	30001	a2
ERZ918355.74359	Y	full	HGV-1	30001	a2
ERZ918218.87189	N (circular, 127 nt DR; permuted)	full	HGV-1	8343	a2
ERZ826146.4470	N (circular, 55 nt DR; permuted)	full	HGV-1	8271	a2
ERZ913944.63587	unknown; no TR	full	HGV-1	7991	a2
ERZ1310111.7737	unknown	partial	HGV-1	5508	a2
ERZ1311645.6328	unknown	partial	HGV-1	5033	a3
ERZ916362.18390	unknown	partial	HGV-1	5030	a3
ERZ1311596.33	Y	degraded	HGV-1	30001	a3
ERZ1314613.6186	unknown	partial	HGV-1	5384	a3
ERZ1745275.4932	Y	partial	HGV-1	7871	a4
ERZ916491.99442	Y	full	HGV-1	30001	a5
ERZ1308102.33	Y	full	HGV-1	30001	a5
ERZ1314808.25	Y	full	HGV-1	30001	a5
ERZ916240.49357	Y	full	HGV-1	26991	a5
ERZ1688050.142	Y	full	HGV-1	30001	a5
ERZ1688064.42	Y	full	HGV-1	30001	a5
ERZ1755588.111	Y	full	HGV-1	30001	a5
ERZ914027.12453	Y	full	HGV-1	30001	a5
ERZ1755775.4	Y	full	HGV-1	30001	a5
ERZ1755473.6	Y	full	HGV-1	30001	a5
ERZ1755450.2	Y	full	HGV-1	30001	a5
ERZ914176.15632	Y	full	HGV-1	30001	a5
ERZ914261.27741	Y	full	HGV-1	30001	a5
ERZ1742783.1127	Y	partial	HGV-1	17587	a5
ERZ910673.63480	unknown	partial	HGV-1	7425	a5
ERZ1310475.26	Y	full	HGV-1	30001	a5
ERZ916181.117662	Y	full	HGV-1	22042	a5
ERZ827376.239	Y	full	HGV-1	30001	a5
ERZ918417.58814	Y	full	HGV-1	30001	a5
ERZ1310115.51	Y	full	HGV-1	30001	a5
ERZ1310063.1643	Y	partial	HGV-1	8887	a5
ERZ1755029.743	Y	full	HGV-1	14808	a6
ERZ1755559.1200	Y	partial	HGV-1	9103	a6
ERZ914386.15313	Y	partial	HGV-1	7615	a6
ERZ1755401.4	Y	full	HGV-1	30001	a6
ERZ1755436.7	Y	full	HGV-1	30001	a6
ERZ1106934.16	Y	full	HGV-1	30001	a6
ERZ914657.129202	Y	full	HGV-1	30001	a6
ERZ1308090.11	Y	full	HGV-1	30001	a6
ERZ916077.58560	Y	full	HGV-1	30001	a6
ERZ1314756.29	Y	full	HGV-1	30001	a6
ERZ1311757.28	Y	full	HGV-1	30001	a6
ERZ1310678.34	Y	full	HGV-1	30001	a6
ERZ1310681.36	Y	full	HGV-1	30001	a6
ERZ1311701.50	Y	full	HGV-1	30001	a6
ERZ1688041.320	Y	full	HGV-1	21984	a6
ERZ1304824.1722	Y	partial	HGV-1	16000	a6
ERZ1742951.19	Y	full	HGV-1	30001	a6
ERZ1742962.21	Y	full	HGV-1	30001	a6
ERZ1304618.426	Y	full	HGV-1	22256	a6
ERZ913963.25306	Y	full	HGV-1	21354	a6
ERZ919515.95691	Y	partial	HGV-1	18495	a6
ERZ1314685.1459	Y	partial	HGV-1	16019	a6
ERZ1755484.390	Y	full	HGV-1	23492	a6
ERZ913790.91743	Y	partial	HGV-1	16224	a6
ERZ1755661.759	Y	full	HGV-1	15100	a6
ERZ1303981.620	Y	full	HGV-1	14718	a6
ERZ1314538.1250	Y	partial	HGV-1	7846	a6
ERZ1311564.7548	Y	partial	HGV-1	7614	a6
ERZ916329.12915	unknown	partial	HGV-1	5616	a6
ERZ918026.60578	Y	full	HGV-1	29121	a6
ERZ1304683.59	Y	full	HGV-1	20411	a6
ERZ1309521.43	Y	full	HGV-1	30001	a6
ERZ1749301.43	Y	full	HGV-1	30001	a6
ERZ1310339.1770	Y	partial	HGV-1	14080	a6
ERZ919702.24975	Y	partial	HGV-1	12407	a6
ERZ918325.104526	Y	full	HGV-2	30001	b1
ERZ827183.24	Y	full	HGV-2	30001	b1
ERZ918425.48958	N; no TR; permuted	partial	HGV-2	8041	b1
ERZ1314856.1403	unknown; no TR	partial	HGV-2	7427	b1
ERZ1304259.6045	Y	partial	HGV-2	8532	b1
ERZ916418.117015	unknown; no TR	partial	HGV-2	7189	b1
ERZ916214.81414	unknown	partial	HGV-2	6475	b1
ERZ916568.57164	unknown	partial	HGV-2	5911	b1
ERZ1304426.4857	circular - no TR but permuted on rep gene	almost full (one piece of rep gene is missing)	HGV-2	9443	b1
ERZ1314906.5297	unknown; no TR	partial	HGV-2	8471	b1
ERZ825839.155	Y	full	HGV-2	28990	b2
ERZ918232.16959	Y	partial	HGV-2	8887	b2
ERZ827434.5625	unknown; no TR	full	HGV-2	9476	b3
ERZ918335.104897	unknown	partial	HGV-2	7997	b3
ERZ1744021.96	Y	full	HGV-2	21881	b3
ERZ827168.382	Y	full	HGV-2	30001	b4
ERZ918383.76080	Y	full	HGV-2	25545	b4
ERZ857564.43	Y	full	HGV-2	30001	b4
ERZ918356.111733	Y	partial	HGV-2	19125	b4
ERZ1310329.917	Y	partial	HGV-2	19480	b4
ERZ1304841.4860	Y	partial	HGV-2	11340	b4
ERZ918905.50344	Y	partial	HGV-2	18749	b4
ERZ913903.41758	unknown	partial	HGV-2	6902	b4
ERZ1308114.2534	Y	partial	HGV-2	14852	b4
ERZ916494.15613	unknown	partial	HGV-2	7441	b4
ERZ918912.65919	Y	partial	HGV-2	26678	b4
ERZ918354.24451	unknown	partial	HGV-2	8763	b4
ERZ1304300.424	Y	partial	HGV-2	29892	b4
ERZ1749315.424	Y	partial	HGV-2	29892	b4
ERZ920765.102164	unknown	partial	HGV-2	18363	b4
ERZ918206.95019	unknown; no TR	full	HGV-2	10121	b4
ERZ824598.4850	unknown; no TR	full	HGV-2	9581	b4
ERZ920424.8364	Y	full	HGV-3	28015	c1
ERZ1309113.326	Y	full	HGV-3	27822	c1
ERZ837314.326	Y	full	HGV-3	27822	c1
ERZ1314595.1375	Y	full	HGV-3	23638	c1
ERZ919761.65244	Y	partial	HGV-3	10853	c1
ERZ1308109.347	Y	full	HGV-3	30001	c2
ERZ916076.16026	Y	full	HGV-3	30001	c2
ERZ918719.10560	unknown	partial	HGV-3	7307	c2
ERZ1741852.4064	unknown	partial	HGV-3	7307	c2
ERZ1310019.328	Y	full	HGV-3	26027	c2
